# Ecological selection of dispersal strategies in metacommunities: impact of landscape features and competitive dynamics

**DOI:** 10.1101/2023.09.08.556897

**Authors:** Gabriel Khattar, Paul Savary, Pedro R. Peres-Neto

## Abstract

Dispersal is simultaneously a cause and a consequence of metacommunity dynamics. While the influence of dispersal on metacommunities is subject of intense research, we still do not understand how species-species and species-environment relationships determine the success of different dispersal strategies in metacommunities. To address this, we employed simulation models considering species with distinct context-dependent dispersal strategies involved in the three stages of dispersal (departure, transience, and settlement). These species were allowed to reach coexistence at the metacommunity scale under various competitive hierarchies and different levels of spatial and temporal environmental variability. By assessing the dispersal strategies of species that persisted and dominated metacommunities, we could understand how metacommunity dynamics impose ecological selection on dispersal. Our simulation model reproduced empirical patterns in species dispersal across different scales, ranging from changes in the success of dispersal strategies caused by local intraspecific and interspecific competition, to observed shifts in dispersal strategies along broad-scale ecological gradients. Additionally, we derived new empirically testable predictions regarding how metacommunity dynamics select for different dispersal strategies. Collectively, our results foster a comprehensive understanding of the factors influencing the success and diversity of dispersal strategies in a large array of ecological contexts.
