## Supplementary material for "Ecological selection of dispersal strategies in metacommunities: impact of landscape features and competitive dynamics": Code and Data to run simulations and generate figures: Data_Simulations_Final.txt

N_species	Env_struct	Seasonality	Comp_type	Niche_diff	Avg.Weighted_EP	Avg.Weighted_HS	Avg.Weighted_TP	SD_EP	SD_HS	SD_TP
50	-0.01	0.01	Destabilizing	Neutrality	-0.080473604	0.005558336	-0.420369176	0.017055913	0.049484758	0.232119381
50	-0.01	0.2575	Destabilizing	Neutrality	-0.076479291	-0.001673127	-0.39105675	0.011696016	0.040221605	0.218467118
50	-0.01	0.505	Destabilizing	Neutrality	-0.077755731	0.002303187	-0.386237401	0.01603947	0.04730927	0.199524102
50	-0.01	0.7525	Destabilizing	Neutrality	-0.080374946	-0.00424861	-0.447585493	0.014894465	0.045900055	0.20899526
50	-0.01	1	Destabilizing	Neutrality	-0.075615184	-0.001830002	-0.340448811	0.014384066	0.037953096	0.194026348
50	-0.23	0.01	Destabilizing	Neutrality	-0.078336841	0.018759031	-0.399020621	0.015957316	0.04777624	0.208265287
50	-0.23	0.2575	Destabilizing	Neutrality	-0.080827268	0.007602327	-0.483535741	0.014634413	0.051172117	0.233097897
50	-0.23	0.505	Destabilizing	Neutrality	-0.08150437	0.014407405	-0.432771782	0.014497936	0.047988413	0.221961423
50	-0.23	0.7525	Destabilizing	Neutrality	-0.080267554	-0.002650348	-0.434911517	0.013597005	0.043536679	0.215591407
50	-0.23	1	Destabilizing	Neutrality	-0.082751045	-0.011317217	-0.371229264	0.013165365	0.043128699	0.219930681
50	-0.46	0.01	Destabilizing	Neutrality	-0.07971626	0.016867833	-0.412255469	0.013320232	0.046431385	0.215669582
50	-0.46	0.2575	Destabilizing	Neutrality	-0.08038719	0.015050086	-0.457978402	0.013749332	0.049143986	0.238188587
50	-0.46	0.505	Destabilizing	Neutrality	-0.079050329	-0.006129755	-0.387662652	0.012102796	0.044435564	0.172615553
50	-0.46	0.7525	Destabilizing	Neutrality	-0.0802449	-0.005627969	-0.436409976	0.014146606	0.051127568	0.204481153
50	-0.46	1	Destabilizing	Neutrality	-0.080172189	-0.008784599	-0.395080852	0.013305934	0.042376706	0.208668598
50	-0.68	0.01	Destabilizing	Neutrality	-0.080703173	0.021512203	-0.424470001	0.019511547	0.046789574	0.249601992
50	-0.68	0.2575	Destabilizing	Neutrality	-0.082948588	0.005023075	-0.432794347	0.012804113	0.051975888	0.262726941
50	-0.68	0.505	Destabilizing	Neutrality	-0.078509058	0.015053487	-0.406987627	0.015422946	0.042730454	0.19454052
50	-0.68	0.7525	Destabilizing	Neutrality	-0.082088445	0.001865359	-0.47209159	0.012511154	0.04619003	0.1883146
50	-0.68	1	Destabilizing	Neutrality	-0.076802497	-0.006583538	-0.391527056	0.014076241	0.041213652	0.207599027
50	-0.9	0.01	Destabilizing	Neutrality	-0.0806473	0.021029062	-0.374092796	0.01574558	0.045980416	0.211986895
50	-0.9	0.2575	Destabilizing	Neutrality	-0.0812337	0.013476025	-0.394342888	0.012604577	0.046867372	0.212762654
50	-0.9	0.505	Destabilizing	Neutrality	-0.081371131	0.004381462	-0.460219392	0.015166919	0.041975479	0.239372098
50	-0.9	0.7525	Destabilizing	Neutrality	-0.08012657	-0.000285212	-0.426228861	0.013426033	0.046003512	0.234948306
50	-0.9	1	Destabilizing	Neutrality	-0.082280652	-0.004941847	-0.439134964	0.016329189	0.04658302	0.235471194
300	-0.01	0.01	Destabilizing	Neutrality	-0.084348428	0.008035656	-0.438440856	0.016752134	0.050940294	0.232852975
300	-0.01	0.2575	Destabilizing	Neutrality	-0.086305397	-0.001112718	-0.399238572	0.015057523	0.048688193	0.224136868
300	-0.01	0.505	Destabilizing	Neutrality	-0.088406961	0.002073282	-0.360205722	0.012463156	0.049776895	0.233351589
300	-0.01	0.7525	Destabilizing	Neutrality	-0.085948106	-0.000580667	-0.374172758	0.013291365	0.040906255	0.200231654
300	-0.01	1	Destabilizing	Neutrality	-0.08208337	-0.00345332	-0.352707862	0.014010907	0.042335519	0.191259158
300	-0.23	0.01	Destabilizing	Neutrality	-0.088853777	0.012947911	-0.388886194	0.012298265	0.049686882	0.214418495
300	-0.23	0.2575	Destabilizing	Neutrality	-0.086019846	0.003568018	-0.434264317	0.015604344	0.04922249	0.214979806
300	-0.23	0.505	Destabilizing	Neutrality	-0.082394478	0.012521828	-0.372413938	0.018118076	0.047115371	0.22944096
300	-0.23	0.7525	Destabilizing	Neutrality	-0.085755411	0.004957779	-0.421709181	0.020372965	0.04896528	0.248304474
300	-0.23	1	Destabilizing	Neutrality	-0.081892279	0.009492594	-0.386594366	0.018167217	0.045398207	0.229006962
300	-0.46	0.01	Destabilizing	Neutrality	-0.086625322	0.012719855	-0.352633289	0.014226202	0.043771998	0.220265305
300	-0.46	0.2575	Destabilizing	Neutrality	-0.088253701	0.008035671	-0.386415428	0.01401983	0.047499921	0.204575704
300	-0.46	0.505	Destabilizing	Neutrality	-0.087679996	0.007446187	-0.404603022	0.0126364	0.047969568	0.215092565
300	-0.46	0.7525	Destabilizing	Neutrality	-0.086587939	0.003153866	-0.401360339	0.015266566	0.053251198	0.246819767
300	-0.46	1	Destabilizing	Neutrality	-0.083147019	0.007467492	-0.450201374	0.015350878	0.047752768	0.216670573
300	-0.68	0.01	Destabilizing	Neutrality	-0.085829319	0.021053558	-0.351248978	0.015339766	0.043349378	0.216694371
300	-0.68	0.2575	Destabilizing	Neutrality	-0.08762039	0.016132658	-0.364732475	0.013139532	0.049351457	0.235065958
300	-0.68	0.505	Destabilizing	Neutrality	-0.085487712	0.004240248	-0.38085794	0.0168483	0.047064479	0.216925162
300	-0.68	0.7525	Destabilizing	Neutrality	-0.085131127	0.004150926	-0.439465769	0.015885755	0.047965314	0.223495935
300	-0.68	1	Destabilizing	Neutrality	-0.084706103	9.20E-05	-0.401699473	0.016147362	0.048780139	0.235891672
300	-0.9	0.01	Destabilizing	Neutrality	-0.085490158	0.009069273	-0.4269885	0.017143731	0.051662905	0.226079005
300	-0.9	0.2575	Destabilizing	Neutrality	-0.08509459	0.012752046	-0.394477925	0.014652829	0.041962852	0.229823606
300	-0.9	0.505	Destabilizing	Neutrality	-0.086393593	0.007503544	-0.398209803	0.014965747	0.050414864	0.222222724
300	-0.9	0.7525	Destabilizing	Neutrality	-0.08604946	-0.005416157	-0.379860714	0.013171803	0.044529303	0.231041172
300	-0.9	1	Destabilizing	Neutrality	-0.086128131	-0.005694468	-0.412787168	0.015488271	0.045145555	0.254240405
50	-0.01	0.01	Equalizing	Neutrality	-0.085197157	0.017695713	-0.167688725	0.016108029	0.044335504	0.122937208
50	-0.01	0.2575	Equalizing	Neutrality	-0.077697376	0.004776667	-0.199149918	0.027914644	0.038668503	0.152183598
50	-0.01	0.505	Equalizing	Neutrality	-0.039030216	0.003962121	-0.106245981	0.047075697	0.036728611	0.121104499
50	-0.01	0.7525	Equalizing	Neutrality	-0.005277025	-0.002547616	-0.097799443	0.052059463	0.040858841	0.130008941
50	-0.01	1	Equalizing	Neutrality	0.007776623	-0.013700757	-0.072735371	0.046861427	0.044262613	0.108312388
50	-0.23	0.01	Equalizing	Neutrality	-0.080861109	0.016331667	-0.183984982	0.017478108	0.04369081	0.126197012
50	-0.23	0.2575	Equalizing	Neutrality	-0.077279726	0.013723318	-0.152962361	0.023035136	0.036650635	0.14184129
50	-0.23	0.505	Equalizing	Neutrality	-0.042905957	0.007322789	-0.124696958	0.052418527	0.035941926	0.134403164
50	-0.23	0.7525	Equalizing	Neutrality	-0.012796968	0.00531939	-0.125226474	0.053010538	0.036194597	0.142948137
50	-0.23	1	Equalizing	Neutrality	-0.001120959	-0.001544391	-0.087006269	0.044886491	0.041785531	0.126865321
50	-0.46	0.01	Equalizing	Neutrality	-0.07941689	0.019685828	-0.182954653	0.021572439	0.039382663	0.150424396
50	-0.46	0.2575	Equalizing	Neutrality	-0.080517725	0.026390904	-0.192194753	0.023507661	0.039703381	0.140400816
50	-0.46	0.505	Equalizing	Neutrality	-0.04130238	0.001624264	-0.109466548	0.046290694	0.03839528	0.133897905
50	-0.46	0.7525	Equalizing	Neutrality	-0.012787762	0.001143621	-0.109085578	0.055651895	0.036895254	0.132397354
50	-0.46	1	Equalizing	Neutrality	0.00266093	0.000397617	-0.083938182	0.047879467	0.037998635	0.110609305
50	-0.68	0.01	Equalizing	Neutrality	-0.084685301	0.028057601	-0.225746476	0.016665957	0.033197553	0.129183096
50	-0.68	0.2575	Equalizing	Neutrality	-0.081871362	0.022796976	-0.175115256	0.022444365	0.041314821	0.15767313
50	-0.68	0.505	Equalizing	Neutrality	-0.038157656	0.0094157	-0.116650979	0.049917203	0.033713073	0.127119775
50	-0.68	0.7525	Equalizing	Neutrality	-0.013864783	0.000512607	-0.109576984	0.05094497	0.037045936	0.137205131
50	-0.68	1	Equalizing	Neutrality	0.000767814	0.001992335	-0.101511313	0.046913395	0.0338077	0.120039728
50	-0.9	0.01	Equalizing	Neutrality	-0.080916968	0.023782372	-0.223805177	0.020498554	0.04357724	0.15037505
50	-0.9	0.2575	Equalizing	Neutrality	-0.074737692	0.022781672	-0.161059481	0.028111557	0.038736145	0.150250882
50	-0.9	0.505	Equalizing	Neutrality	-0.050718684	0.004884609	-0.13407509	0.041473153	0.041970094	0.147621179
50	-0.9	0.7525	Equalizing	Neutrality	-0.011536997	0.003193537	-0.124103474	0.053386502	0.034397164	0.137391822
50	-0.9	1	Equalizing	Neutrality	-0.003893419	-0.005479541	-0.097331292	0.04312254	0.040920364	0.128575868
300	-0.01	0.01	Equalizing	Neutrality	-0.082928981	0.024544513	-0.145370152	0.030892761	0.038663316	0.1472186
300	-0.01	0.2575	Equalizing	Neutrality	-0.074432992	0.019405484	-0.155083816	0.037996628	0.04137969	0.167804775
300	-0.01	0.505	Equalizing	Neutrality	-0.032350004	0.008487155	-0.104851081	0.049883898	0.036035701	0.144028753
300	-0.01	0.7525	Equalizing	Neutrality	0.003124463	0.004285753	-0.075705086	0.046841377	0.035706089	0.13264036
300	-0.01	1	Equalizing	Neutrality	0.014864204	0.00222809	-0.060238673	0.049135089	0.038988621	0.108538248
300	-0.23	0.01	Equalizing	Neutrality	-0.08218021	0.024808516	-0.128313871	0.028917952	0.039523376	0.145634925
300	-0.23	0.2575	Equalizing	Neutrality	-0.076928129	0.025233975	-0.157261169	0.034606857	0.038825964	0.156584744
300	-0.23	0.505	Equalizing	Neutrality	-0.037018342	0.015186486	-0.121248554	0.054278406	0.035907757	0.141157764
300	-0.23	0.7525	Equalizing	Neutrality	-0.007979575	0.002307386	-0.080116329	0.051630768	0.03583409	0.118351119
300	-0.23	1	Equalizing	Neutrality	0.002208699	-0.001859206	-0.067987187	0.04831064	0.041667645	0.109430028
300	-0.46	0.01	Equalizing	Neutrality	-0.081954606	0.022408172	-0.134628394	0.029277787	0.038990048	0.142338904
300	-0.46	0.2575	Equalizing	Neutrality	-0.081419915	0.019057207	-0.132124292	0.031691051	0.046477108	0.144315519
300	-0.46	0.505	Equalizing	Neutrality	-0.038881814	0.014140204	-0.102471085	0.049193633	0.039871078	0.135944673
300	-0.46	0.7525	Equalizing	Neutrality	-0.008050599	0.006113875	-0.085049674	0.047753301	0.035605886	0.131330716
300	-0.46	1	Equalizing	Neutrality	0.004902776	0.004954886	-0.073715563	0.045000133	0.036789598	0.117120777
300	-0.68	0.01	Equalizing	Neutrality	-0.081901658	0.027926791	-0.111278925	0.026352289	0.037239681	0.138685128
300	-0.68	0.2575	Equalizing	Neutrality	-0.077438203	0.021162767	-0.129597893	0.03306556	0.040054642	0.156884623
300	-0.68	0.505	Equalizing	Neutrality	-0.0452337	0.010630228	-0.11982317	0.050633229	0.046511767	0.151390357
300	-0.68	0.7525	Equalizing	Neutrality	-0.009551457	0.00767964	-0.079225762	0.050054118	0.037417414	0.117386431
300	-0.68	1	Equalizing	Neutrality	0.001402749	-0.00076062	-0.075407219	0.049248397	0.041244187	0.116650637
300	-0.9	0.01	Equalizing	Neutrality	-0.081924972	0.029255149	-0.157451269	0.029242902	0.040413579	0.14749818
300	-0.9	0.2575	Equalizing	Neutrality	-0.078696841	0.023741689	-0.153733655	0.032322093	0.036986548	0.148154252
300	-0.9	0.505	Equalizing	Neutrality	-0.039701596	0.011384774	-0.124765625	0.050650896	0.043919416	0.14258653
300	-0.9	0.7525	Equalizing	Neutrality	-0.012355454	0.006607477	-0.085765901	0.054717101	0.039414226	0.132957343
300	-0.9	1	Equalizing	Neutrality	0.003061297	0.003051306	-0.075398482	0.045627234	0.039437691	0.115145229
50	-0.01	0.01	Stabilizing	Neutrality	-0.036087079	0.005070149	-0.294291646	0.054646124	0.053989858	0.216671439
50	-0.01	0.2575	Stabilizing	Neutrality	-0.03306417	0.008846901	-0.271618563	0.055438119	0.052291253	0.209073972
50	-0.01	0.505	Stabilizing	Neutrality	-0.023892056	0.001005379	-0.241008828	0.056411304	0.053765594	0.191879295
50	-0.01	0.7525	Stabilizing	Neutrality	-0.016923272	-0.003906387	-0.224264032	0.057988208	0.052624199	0.187953956
50	-0.01	1	Stabilizing	Neutrality	-0.010863158	-0.007459509	-0.208347657	0.057016477	0.054264269	0.178323421
50	-0.23	0.01	Stabilizing	Neutrality	-0.034637077	0.018153369	-0.279379539	0.054637802	0.051724721	0.217103119
50	-0.23	0.2575	Stabilizing	Neutrality	-0.03135572	0.01493265	-0.267687742	0.055081605	0.053592626	0.209636848
50	-0.23	0.505	Stabilizing	Neutrality	-0.02577927	0.004861552	-0.251859436	0.055924369	0.054368511	0.204480601
50	-0.23	0.7525	Stabilizing	Neutrality	-0.017504924	-0.002830858	-0.225696753	0.056852635	0.05574542	0.179883692
50	-0.23	1	Stabilizing	Neutrality	-0.016036617	-0.004156608	-0.222301054	0.054933171	0.053168408	0.178399328
50	-0.46	0.01	Stabilizing	Neutrality	-0.033795555	0.011594076	-0.27982436	0.056117283	0.054357612	0.220606677
50	-0.46	0.2575	Stabilizing	Neutrality	-0.033637298	0.016147439	-0.275605656	0.054791667	0.050715586	0.213925241
50	-0.46	0.505	Stabilizing	Neutrality	-0.027694792	0.008062996	-0.262945914	0.055803606	0.054142918	0.20363833
50	-0.46	0.7525	Stabilizing	Neutrality	-0.020152724	0.001976291	-0.240655595	0.058134021	0.055202845	0.190879598
50	-0.46	1	Stabilizing	Neutrality	-0.012901958	0.000672264	-0.223757621	0.055640997	0.05263655	0.184411806
50	-0.68	0.01	Stabilizing	Neutrality	-0.033560444	0.015866497	-0.290145371	0.056858538	0.051643186	0.227695766
50	-0.68	0.2575	Stabilizing	Neutrality	-0.030421875	0.015064795	-0.266345128	0.05740774	0.052991735	0.204205759
50	-0.68	0.505	Stabilizing	Neutrality	-0.025426076	0.006741945	-0.260319182	0.056252473	0.053804201	0.197605399
50	-0.68	0.7525	Stabilizing	Neutrality	-0.020697989	-0.000274684	-0.236749705	0.054896004	0.053286962	0.187020385
50	-0.68	1	Stabilizing	Neutrality	-0.015289076	-0.002533225	-0.241812581	0.055981403	0.056190951	0.193667027
50	-0.9	0.01	Stabilizing	Neutrality	-0.03555597	0.016607224	-0.290870981	0.056453013	0.051201396	0.234165818
50	-0.9	0.2575	Stabilizing	Neutrality	-0.028706216	0.014529483	-0.266522514	0.05584921	0.053624569	0.209764431
50	-0.9	0.505	Stabilizing	Neutrality	-0.026882678	0.008511767	-0.254162064	0.055879526	0.053048116	0.196937236
50	-0.9	0.7525	Stabilizing	Neutrality	-0.019449417	0.005970611	-0.244514111	0.059187361	0.054409488	0.186255828
50	-0.9	1	Stabilizing	Neutrality	-0.011503341	0.001693156	-0.212233295	0.056720998	0.054108238	0.175280433
300	-0.01	0.01	Stabilizing	Neutrality	-0.036033581	0.01422203	-0.153430152	0.051801335	0.048937906	0.144538382
300	-0.01	0.2575	Stabilizing	Neutrality	-0.02854515	0.011123845	-0.144827813	0.053851266	0.047078195	0.139060685
300	-0.01	0.505	Stabilizing	Neutrality	-0.017967835	0.003149487	-0.128219655	0.054686938	0.046820523	0.125465355
300	-0.01	0.7525	Stabilizing	Neutrality	-0.006926971	-0.006486605	-0.117277169	0.055023031	0.04723874	0.126652884
300	-0.01	1	Stabilizing	Neutrality	0.006762779	-0.007196263	-0.098729216	0.051864733	0.047928003	0.114755405
300	-0.23	0.01	Stabilizing	Neutrality	-0.034891034	0.021269961	-0.152176309	0.054116885	0.047404537	0.140076017
300	-0.23	0.2575	Stabilizing	Neutrality	-0.032320288	0.016371094	-0.145358533	0.053768183	0.048601663	0.136036442
300	-0.23	0.505	Stabilizing	Neutrality	-0.022507424	0.007905442	-0.131636938	0.054194936	0.048360488	0.128652128
300	-0.23	0.7525	Stabilizing	Neutrality	-0.012977187	-0.000427347	-0.119589642	0.053862104	0.047856716	0.124379477
300	-0.23	1	Stabilizing	Neutrality	-0.004127664	-0.003556074	-0.114195034	0.052994891	0.04980237	0.11763142
300	-0.46	0.01	Stabilizing	Neutrality	-0.034752117	0.018254465	-0.147212454	0.052790742	0.047507498	0.134413921
300	-0.46	0.2575	Stabilizing	Neutrality	-0.030140428	0.016829989	-0.141981202	0.054214041	0.047588274	0.131070469
300	-0.46	0.505	Stabilizing	Neutrality	-0.022405061	0.011741307	-0.134298751	0.053306291	0.047383272	0.130075072
300	-0.46	0.7525	Stabilizing	Neutrality	-0.011228331	0.003627227	-0.129566994	0.054369837	0.04802637	0.13000251
300	-0.46	1	Stabilizing	Neutrality	-0.004973347	-0.002463737	-0.1162162	0.052951723	0.049319532	0.121578241
300	-0.68	0.01	Stabilizing	Neutrality	-0.034817199	0.021170055	-0.147873037	0.05389863	0.04752963	0.133804147
300	-0.68	0.2575	Stabilizing	Neutrality	-0.032696259	0.018153322	-0.137508741	0.054075884	0.047086535	0.131346685
300	-0.68	0.505	Stabilizing	Neutrality	-0.022223197	0.010610718	-0.136152186	0.053180969	0.048278868	0.130022334
300	-0.68	0.7525	Stabilizing	Neutrality	-0.013303986	0.00270154	-0.124678394	0.054602742	0.048339187	0.126207367
300	-0.68	1	Stabilizing	Neutrality	-0.002631272	-0.002309001	-0.11777211	0.051177337	0.04785579	0.119853358
300	-0.9	0.01	Stabilizing	Neutrality	-0.036922285	0.02324887	-0.143718239	0.051020571	0.045587711	0.135713719
300	-0.9	0.2575	Stabilizing	Neutrality	-0.028609566	0.017493582	-0.142868336	0.053796419	0.047376451	0.134288358
300	-0.9	0.505	Stabilizing	Neutrality	-0.020320262	0.013817421	-0.135034835	0.05429953	0.046954536	0.129230241
300	-0.9	0.7525	Stabilizing	Neutrality	-0.0110919	0.001891908	-0.127490995	0.053899599	0.049588584	0.127455002
300	-0.9	1	Stabilizing	Neutrality	-0.001077292	-0.000465021	-0.120393309	0.052650019	0.047582557	0.119554449
50	-0.01	0.01	Destabilizing	Niche Diff.	-0.044984407	0.014006584	-0.386812203	0.036755163	0.052063005	0.252501675
50	-0.01	0.2575	Destabilizing	Niche Diff.	-0.046644115	0.021605405	-0.404415619	0.039149073	0.049777382	0.240871165
50	-0.01	0.505	Destabilizing	Niche Diff.	-0.047820231	0.025825525	-0.363896707	0.031599575	0.049562618	0.258498668
50	-0.01	0.7525	Destabilizing	Niche Diff.	-0.044353848	0.021258721	-0.384411554	0.034099821	0.049099953	0.230919238
50	-0.01	1	Destabilizing	Niche Diff.	-0.03868477	0.021655088	-0.40266996	0.03139156	0.046673446	0.219817096
50	-0.23	0.01	Destabilizing	Niche Diff.	-0.049725151	0.024387589	-0.387506195	0.03966785	0.051480273	0.253137117
50	-0.23	0.2575	Destabilizing	Niche Diff.	-0.054548345	0.020949357	-0.455315169	0.035017312	0.050746668	0.254256632
50	-0.23	0.505	Destabilizing	Niche Diff.	-0.045683216	0.029575983	-0.288173034	0.030692089	0.046609982	0.211477012
50	-0.23	0.7525	Destabilizing	Niche Diff.	-0.050775357	0.020212927	-0.435972299	0.03015139	0.050174373	0.234317552
50	-0.23	1	Destabilizing	Niche Diff.	-0.049520846	0.033775689	-0.394266804	0.033557361	0.043676123	0.242292303
50	-0.46	0.01	Destabilizing	Niche Diff.	-0.039685122	0.030950957	-0.403468225	0.045073847	0.049410066	0.252232219
50	-0.46	0.2575	Destabilizing	Niche Diff.	-0.050290537	0.024348308	-0.348236463	0.033766983	0.054157446	0.224520924
50	-0.46	0.505	Destabilizing	Niche Diff.	-0.044841858	0.030979662	-0.380125544	0.036735811	0.046632869	0.227624725
50	-0.46	0.7525	Destabilizing	Niche Diff.	-0.046722981	0.036353003	-0.362794855	0.033784501	0.047500221	0.21816037
50	-0.46	1	Destabilizing	Niche Diff.	-0.042611606	0.021261103	-0.409986782	0.043305955	0.046175403	0.231007423
50	-0.68	0.01	Destabilizing	Niche Diff.	-0.047162883	0.013337103	-0.377355842	0.038135848	0.050868737	0.24288171
50	-0.68	0.2575	Destabilizing	Niche Diff.	-0.048836721	0.023100747	-0.330394579	0.034360758	0.059473526	0.240669322
50	-0.68	0.505	Destabilizing	Niche Diff.	-0.049017428	0.034592822	-0.347322256	0.032058723	0.046956468	0.214611963
50	-0.68	0.7525	Destabilizing	Niche Diff.	-0.051133598	0.027009749	-0.406032718	0.031695855	0.047592872	0.213739455
50	-0.68	1	Destabilizing	Niche Diff.	-0.046696302	0.024189894	-0.381097558	0.035139517	0.049645673	0.218853258
50	-0.9	0.01	Destabilizing	Niche Diff.	-0.049107339	0.030540603	-0.345127464	0.034680032	0.047946889	0.246298849
50	-0.9	0.2575	Destabilizing	Niche Diff.	-0.054859235	0.026539665	-0.40765644	0.035760055	0.050719273	0.245007552
50	-0.9	0.505	Destabilizing	Niche Diff.	-0.054724561	0.026521353	-0.390885928	0.03363336	0.047572323	0.238700401
50	-0.9	0.7525	Destabilizing	Niche Diff.	-0.039057747	0.043220491	-0.310048627	0.036470585	0.03939002	0.20684053
50	-0.9	1	Destabilizing	Niche Diff.	-0.037980418	0.050026269	-0.30347006	0.028556291	0.038253152	0.181057491
300	-0.01	0.01	Destabilizing	Niche Diff.	-0.075453912	0.03114082	-0.372290802	0.021489614	0.052569435	0.25846928
300	-0.01	0.2575	Destabilizing	Niche Diff.	-0.078197852	0.024633823	-0.414962633	0.018172499	0.04809063	0.257083263
300	-0.01	0.505	Destabilizing	Niche Diff.	-0.077798268	0.017450037	-0.430707261	0.019527858	0.049957905	0.250114071
300	-0.01	0.7525	Destabilizing	Niche Diff.	-0.079269363	0.006699354	-0.435436226	0.017925012	0.05428118	0.287829366
300	-0.01	1	Destabilizing	Niche Diff.	-0.077709942	0.013931677	-0.3654636	0.019148473	0.050249565	0.242124186
300	-0.23	0.01	Destabilizing	Niche Diff.	-0.074915848	0.027531527	-0.373899829	0.021853541	0.054929435	0.263165119
300	-0.23	0.2575	Destabilizing	Niche Diff.	-0.078630701	0.021613381	-0.357163107	0.020023561	0.053481548	0.24923139
300	-0.23	0.505	Destabilizing	Niche Diff.	-0.079076578	0.019121375	-0.331077591	0.019695872	0.053216202	0.237683788
300	-0.23	0.7525	Destabilizing	Niche Diff.	-0.080888661	0.018301934	-0.379010721	0.017416994	0.048929202	0.247782104
300	-0.23	1	Destabilizing	Niche Diff.	-0.079035396	0.016910574	-0.390168756	0.016590255	0.051435721	0.238688422
300	-0.46	0.01	Destabilizing	Niche Diff.	-0.076662462	0.022768217	-0.3710411	0.020130814	0.053008514	0.256798454
300	-0.46	0.2575	Destabilizing	Niche Diff.	-0.07887427	0.03405506	-0.376440943	0.01948752	0.051125958	0.261413115
300	-0.46	0.505	Destabilizing	Niche Diff.	-0.077591739	0.02487883	-0.343575842	0.020993525	0.050509635	0.235348901
300	-0.46	0.7525	Destabilizing	Niche Diff.	-0.079105528	0.016159018	-0.388103074	0.017502111	0.051051234	0.235934746
300	-0.46	1	Destabilizing	Niche Diff.	-0.077677299	0.016211174	-0.402408954	0.01791521	0.05209662	0.238656424
300	-0.68	0.01	Destabilizing	Niche Diff.	-0.07831341	0.029177171	-0.343695745	0.016391601	0.046930527	0.239445851
300	-0.68	0.2575	Destabilizing	Niche Diff.	-0.077235302	0.01599223	-0.370248337	0.021190923	0.052500391	0.228733363
300	-0.68	0.505	Destabilizing	Niche Diff.	-0.074843716	0.028539709	-0.337006417	0.020173386	0.046089499	0.23862749
300	-0.68	0.7525	Destabilizing	Niche Diff.	-0.078985698	0.015131659	-0.361505842	0.017895558	0.052185857	0.254466906
300	-0.68	1	Destabilizing	Niche Diff.	-0.073824587	0.02694627	-0.348150148	0.020515919	0.050754504	0.244099597
300	-0.9	0.01	Destabilizing	Niche Diff.	-0.074001204	0.030516913	-0.338177408	0.021332719	0.050767111	0.231037295
300	-0.9	0.2575	Destabilizing	Niche Diff.	-0.077574195	0.031149815	-0.342889987	0.017470208	0.050303603	0.244431813
300	-0.9	0.505	Destabilizing	Niche Diff.	-0.07723164	0.03040597	-0.380395494	0.019241591	0.049737461	0.254121614
300	-0.9	0.7525	Destabilizing	Niche Diff.	-0.078279419	0.02415917	-0.357120635	0.017393387	0.048937827	0.245916831
300	-0.9	1	Destabilizing	Niche Diff.	-0.078452547	0.017829681	-0.369878816	0.016881889	0.050147896	0.233136324
50	-0.01	0.01	Equalizing	Niche Diff.	-0.0633748	0.011902842	-0.502445075	0.035400639	0.056484159	0.247139926
50	-0.01	0.2575	Equalizing	Niche Diff.	-0.061918462	0.017947425	-0.405322078	0.036465722	0.051030085	0.252154776
50	-0.01	0.505	Equalizing	Niche Diff.	-0.064046187	0.015232266	-0.438145401	0.032993569	0.056154091	0.244616682
50	-0.01	0.7525	Equalizing	Niche Diff.	-0.064471045	0.014913042	-0.449822546	0.035088595	0.050080322	0.234348789
50	-0.01	1	Equalizing	Niche Diff.	-0.055208954	0.014489791	-0.420480954	0.040565311	0.05529572	0.252374823
50	-0.23	0.01	Equalizing	Niche Diff.	-0.065390998	0.012994527	-0.40493423	0.032673168	0.056216777	0.248624531
50	-0.23	0.2575	Equalizing	Niche Diff.	-0.06680229	0.027739897	-0.450850282	0.030189472	0.049212377	0.234025324
50	-0.23	0.505	Equalizing	Niche Diff.	-0.060512413	0.010881831	-0.407044504	0.036031414	0.055916647	0.231893856
50	-0.23	0.7525	Equalizing	Niche Diff.	-0.05945999	0.018576564	-0.410812326	0.037540177	0.045329003	0.256083797
50	-0.23	1	Equalizing	Niche Diff.	-0.05996314	0.021742705	-0.384092235	0.03792362	0.054968155	0.240695887
50	-0.46	0.01	Equalizing	Niche Diff.	-0.065203351	0.029918834	-0.428593092	0.02859393	0.050119748	0.248933222
50	-0.46	0.2575	Equalizing	Niche Diff.	-0.066514696	0.023236723	-0.448716793	0.028423584	0.051320103	0.253218646
50	-0.46	0.505	Equalizing	Niche Diff.	-0.060616955	0.003472631	-0.453489405	0.037288307	0.059833146	0.267523816
50	-0.46	0.7525	Equalizing	Niche Diff.	-0.063940848	0.024511344	-0.381137455	0.03459223	0.048767752	0.238892578
50	-0.46	1	Equalizing	Niche Diff.	-0.062488172	0.021616067	-0.418348239	0.034917512	0.050346271	0.256948331
50	-0.68	0.01	Equalizing	Niche Diff.	-0.061111099	0.025248389	-0.3926572	0.034543202	0.048882523	0.246108777
50	-0.68	0.2575	Equalizing	Niche Diff.	-0.06001913	0.016991711	-0.392825364	0.037687225	0.051598338	0.248640192
50	-0.68	0.505	Equalizing	Niche Diff.	-0.070789514	0.017390815	-0.450128803	0.02727537	0.053127823	0.23990593
50	-0.68	0.7525	Equalizing	Niche Diff.	-0.062855102	0.021723798	-0.408836045	0.032836433	0.046851088	0.236086977
50	-0.68	1	Equalizing	Niche Diff.	-0.059069756	0.033583571	-0.375802591	0.038498741	0.046044673	0.238467389
50	-0.9	0.01	Equalizing	Niche Diff.	-0.069350025	0.027126612	-0.452163592	0.027731988	0.048952909	0.253678132
50	-0.9	0.2575	Equalizing	Niche Diff.	-0.062567265	0.029510959	-0.398690533	0.033847132	0.054545719	0.230841529
50	-0.9	0.505	Equalizing	Niche Diff.	-0.067092008	0.02138314	-0.42951127	0.031284437	0.054341385	0.257205817
50	-0.9	0.7525	Equalizing	Niche Diff.	-0.063824481	0.026292898	-0.44163584	0.036683984	0.049233851	0.276085175
50	-0.9	1	Equalizing	Niche Diff.	-0.051422716	0.032955648	-0.349857331	0.0430053	0.053447454	0.25298345
300	-0.01	0.01	Equalizing	Niche Diff.	-0.082842423	0.032042258	-0.370656741	0.018742279	0.050513595	0.250378255
300	-0.01	0.2575	Equalizing	Niche Diff.	-0.085698403	0.031909397	-0.360903962	0.017378357	0.050193708	0.250102899
300	-0.01	0.505	Equalizing	Niche Diff.	-0.086901856	0.031059075	-0.418893526	0.016218987	0.050262125	0.247720169
300	-0.01	0.7525	Equalizing	Niche Diff.	-0.071769109	0.027522548	-0.377043649	0.041571213	0.052531122	0.258852163
300	-0.01	1	Equalizing	Niche Diff.	-0.050651516	0.032652931	-0.312820257	0.061436867	0.053635331	0.253487685
300	-0.23	0.01	Equalizing	Niche Diff.	-0.086914008	0.038341708	-0.31148303	0.014648619	0.048451606	0.23569615
300	-0.23	0.2575	Equalizing	Niche Diff.	-0.084112429	0.040903378	-0.376350746	0.014738353	0.049458803	0.243121646
300	-0.23	0.505	Equalizing	Niche Diff.	-0.084641768	0.027887653	-0.338388205	0.015898141	0.050575676	0.247065158
300	-0.23	0.7525	Equalizing	Niche Diff.	-0.067158727	0.035467078	-0.280795834	0.043216405	0.053053458	0.229528875
300	-0.23	1	Equalizing	Niche Diff.	-0.046314702	0.042101955	-0.289982305	0.061280771	0.047531659	0.226848173
300	-0.46	0.01	Equalizing	Niche Diff.	-0.084813838	0.028299092	-0.35315327	0.017662307	0.055902829	0.248154011
300	-0.46	0.2575	Equalizing	Niche Diff.	-0.084741266	0.036520628	-0.332417119	0.01472483	0.048334765	0.225900463
300	-0.46	0.505	Equalizing	Niche Diff.	-0.086618985	0.029914297	-0.372987457	0.014213349	0.047803403	0.246132773
300	-0.46	0.7525	Equalizing	Niche Diff.	-0.071763431	0.025692858	-0.272639425	0.039401499	0.055161779	0.224402477
300	-0.46	1	Equalizing	Niche Diff.	-0.048121533	0.040612984	-0.272381529	0.058226428	0.049522928	0.232383053
300	-0.68	0.01	Equalizing	Niche Diff.	-0.087011029	0.035033624	-0.306880207	0.013933492	0.046390052	0.223187002
300	-0.68	0.2575	Equalizing	Niche Diff.	-0.086892524	0.032361023	-0.295000146	0.014872122	0.048628417	0.227314351
300	-0.68	0.505	Equalizing	Niche Diff.	-0.086795438	0.035630715	-0.34465649	0.015456181	0.047424097	0.224227033
300	-0.68	0.7525	Equalizing	Niche Diff.	-0.072887208	0.031757426	-0.337255734	0.042685449	0.051431754	0.243073273
300	-0.68	1	Equalizing	Niche Diff.	-0.042267792	0.048170948	-0.272221763	0.060568874	0.042602265	0.225715359
300	-0.9	0.01	Equalizing	Niche Diff.	-0.085989867	0.039083524	-0.330403482	0.014856912	0.047341484	0.239037862
300	-0.9	0.2575	Equalizing	Niche Diff.	-0.087166425	0.039067427	-0.32954731	0.014857132	0.047419602	0.235645595
300	-0.9	0.505	Equalizing	Niche Diff.	-0.085084065	0.029862028	-0.316916238	0.017431039	0.044236364	0.224041201
300	-0.9	0.7525	Equalizing	Niche Diff.	-0.071322965	0.037998864	-0.306390797	0.040123288	0.051478805	0.234832129
300	-0.9	1	Equalizing	Niche Diff.	-0.050092647	0.045910111	-0.278072836	0.060042413	0.04761052	0.211922872
50	-0.01	0.01	Stabilizing	Niche Diff.	-0.031500347	0.015335968	-0.422899414	0.054632467	0.057121061	0.263313321
50	-0.01	0.2575	Stabilizing	Niche Diff.	-0.032669218	0.013572721	-0.434721856	0.050504799	0.056469709	0.276534241
50	-0.01	0.505	Stabilizing	Niche Diff.	-0.030219151	0.0087038	-0.427132768	0.055009401	0.058422948	0.273862988
50	-0.01	0.7525	Stabilizing	Niche Diff.	-0.023375931	0.011340009	-0.408471432	0.055885267	0.057399006	0.276575616
50	-0.01	1	Stabilizing	Niche Diff.	-0.022461431	0.010061451	-0.414193666	0.055773374	0.055623457	0.280804852
50	-0.23	0.01	Stabilizing	Niche Diff.	-0.038270748	0.019138105	-0.415705849	0.052213882	0.054039148	0.270536511
50	-0.23	0.2575	Stabilizing	Niche Diff.	-0.03147005	0.019795789	-0.42505572	0.055528241	0.055372131	0.282451031
50	-0.23	0.505	Stabilizing	Niche Diff.	-0.031379438	0.019986308	-0.416119852	0.052124932	0.056585863	0.277770455
50	-0.23	0.7525	Stabilizing	Niche Diff.	-0.033059896	0.018747665	-0.414731027	0.053899217	0.054222964	0.279029157
50	-0.23	1	Stabilizing	Niche Diff.	-0.027950843	0.022723106	-0.405389742	0.054689076	0.055173583	0.261451107
50	-0.46	0.01	Stabilizing	Niche Diff.	-0.041543174	0.012555556	-0.435157177	0.049859718	0.061042681	0.270235454
50	-0.46	0.2575	Stabilizing	Niche Diff.	-0.038868491	0.017217328	-0.397301773	0.050858455	0.056101316	0.258861971
50	-0.46	0.505	Stabilizing	Niche Diff.	-0.036554763	0.013836598	-0.421909115	0.053378388	0.058695017	0.283469861
50	-0.46	0.7525	Stabilizing	Niche Diff.	-0.03445577	0.017179766	-0.419815308	0.051897462	0.058065458	0.252041619
50	-0.46	1	Stabilizing	Niche Diff.	-0.032318887	0.018072096	-0.412297135	0.051718053	0.055096484	0.273131458
50	-0.68	0.01	Stabilizing	Niche Diff.	-0.039528942	0.014675597	-0.407217961	0.050726179	0.058413929	0.26833596
50	-0.68	0.2575	Stabilizing	Niche Diff.	-0.038212502	0.016601858	-0.444621963	0.050486792	0.054880486	0.269891342
50	-0.68	0.505	Stabilizing	Niche Diff.	-0.034893945	0.022146645	-0.432472804	0.051464268	0.055750069	0.271250043
50	-0.68	0.7525	Stabilizing	Niche Diff.	-0.029629056	0.017925178	-0.405483986	0.055461935	0.05405997	0.259162326
50	-0.68	1	Stabilizing	Niche Diff.	-0.031085189	0.018968575	-0.423865853	0.053831708	0.05853706	0.277428548
50	-0.9	0.01	Stabilizing	Niche Diff.	-0.041384626	0.01564818	-0.407312142	0.051332548	0.055916204	0.257318512
50	-0.9	0.2575	Stabilizing	Niche Diff.	-0.04291561	0.016602782	-0.400961887	0.049137201	0.056063595	0.270324703
50	-0.9	0.505	Stabilizing	Niche Diff.	-0.035987971	0.02084861	-0.405589666	0.052649218	0.057909231	0.273529834
50	-0.9	0.7525	Stabilizing	Niche Diff.	-0.034466131	0.022812189	-0.396818884	0.050684713	0.055758323	0.269739025
50	-0.9	1	Stabilizing	Niche Diff.	-0.022727473	0.0250218	-0.386295644	0.052678852	0.055418359	0.25380976
300	-0.01	0.01	Stabilizing	Niche Diff.	-0.053049899	0.022931101	-0.357332175	0.047019399	0.05657068	0.255085315
300	-0.01	0.2575	Stabilizing	Niche Diff.	-0.051904133	0.026635648	-0.360720191	0.047481451	0.056453473	0.26644159
300	-0.01	0.505	Stabilizing	Niche Diff.	-0.047612714	0.031699644	-0.341272211	0.050841486	0.054304079	0.250867273
300	-0.01	0.7525	Stabilizing	Niche Diff.	-0.035308601	0.033333095	-0.322187295	0.057727775	0.054846156	0.248041314
300	-0.01	1	Stabilizing	Niche Diff.	-0.028220037	0.034404146	-0.309137394	0.060352786	0.054407149	0.234435022
300	-0.23	0.01	Stabilizing	Niche Diff.	-0.058050888	0.029315488	-0.34592959	0.044954913	0.055791461	0.251443581
300	-0.23	0.2575	Stabilizing	Niche Diff.	-0.054870979	0.031507651	-0.336140336	0.046940195	0.0549884	0.252228774
300	-0.23	0.505	Stabilizing	Niche Diff.	-0.043059561	0.036864005	-0.312419271	0.054811702	0.05424701	0.237523475
300	-0.23	0.7525	Stabilizing	Niche Diff.	-0.039666762	0.040606525	-0.297588159	0.054877166	0.051251837	0.237176198
300	-0.23	1	Stabilizing	Niche Diff.	-0.030145326	0.041893519	-0.281403465	0.058620051	0.050779282	0.231252653
300	-0.46	0.01	Stabilizing	Niche Diff.	-0.057275326	0.032514871	-0.333591982	0.045237773	0.056620885	0.2534361
300	-0.46	0.2575	Stabilizing	Niche Diff.	-0.053391804	0.02879123	-0.333095074	0.048378506	0.055800713	0.262301352
300	-0.46	0.505	Stabilizing	Niche Diff.	-0.046991877	0.035565816	-0.3080999	0.051408705	0.052604745	0.245895166
300	-0.46	0.7525	Stabilizing	Niche Diff.	-0.037598364	0.036893901	-0.287724274	0.056218661	0.052364503	0.231076166
300	-0.46	1	Stabilizing	Niche Diff.	-0.030403957	0.041248152	-0.262814348	0.060506393	0.048991185	0.217089571
300	-0.68	0.01	Stabilizing	Niche Diff.	-0.059493256	0.031917021	-0.323498866	0.042275084	0.054829006	0.237942471
300	-0.68	0.2575	Stabilizing	Niche Diff.	-0.054167635	0.032754109	-0.32016097	0.045797067	0.053703942	0.245386475
300	-0.68	0.505	Stabilizing	Niche Diff.	-0.043863913	0.036501799	-0.306323382	0.054586061	0.05372828	0.244653329
300	-0.68	0.7525	Stabilizing	Niche Diff.	-0.035612204	0.038036889	-0.291362336	0.058061251	0.053187724	0.237985224
300	-0.68	1	Stabilizing	Niche Diff.	-0.032828673	0.039346127	-0.277020606	0.056992833	0.051130339	0.223447844
300	-0.9	0.01	Stabilizing	Niche Diff.	-0.055304077	0.032055108	-0.32086867	0.046896041	0.054288792	0.246410826
300	-0.9	0.2575	Stabilizing	Niche Diff.	-0.055064062	0.035328149	-0.326082772	0.047095724	0.052282468	0.249490341
300	-0.9	0.505	Stabilizing	Niche Diff.	-0.04693865	0.035107904	-0.311644055	0.050509025	0.054038128	0.24387822
300	-0.9	0.7525	Stabilizing	Niche Diff.	-0.039924818	0.038377983	-0.288987084	0.055055004	0.054675801	0.22840531
300	-0.9	1	Stabilizing	Niche Diff.	-0.029327862	0.043028917	-0.288333783	0.059470825	0.048932625	0.220790412
